# A Three-View System for CRISPR-Cas12a crRNA Activity Ranking: When to Ensemble, When Context Matters More

**DOI:** 10.64898/2026.11.07.765023

**Authors:** Tianze Deng, Zibo Lin, Hoyan Lam, Shirui Xu

## Abstract

CRISPR-Cas12a assays require effective crRNA selection, but experimentally screening all possible candidates is costly. We developed TriCasRank, a ranking model that combines sequence features with EasyDesign reference mapping and activity summaries from related training records. Historical summaries were calculated within each training fold to avoid information leakage. In five-fold target-grouped cross-validation using out-of-fold predictions, TriCasRank improved the Spearman correlation from 0.741 for the sequence-only ensemble to 0.821 (paired difference, 0.080; 95% target-group bootstrap interval, 0.072 to 0.090). However, its performance was comparable to that of a strong sequence-plus-mapping XGBoost model (SCC, 0.822; paired difference, -0.001; 95% interval, -0.007 to 0.005). Separate perturbation analyses supported the predictive value of mapping and historical features, although their effect sizes were not directly comparable because they were evaluated using different model configurations. Prediction errors remained larger at the extremes of the activity distribution. Performance also became less stable when template identities were separated between training and evaluation. TriCasRank may therefore be useful for ranking candidates represented within the EasyDesign-derived domain, but evaluation on an independent experimental cohort is still needed.
