## Supplementary Table S6 (fold and subgroup audit) for "A Three-View System for CRISPR-Cas12a crRNA Activity Ranking: When to Ensemble, When Context Matters More"

### Sheet: Fold_metrics
Fold metrics
Source data and definitions are listed on Provenance.
evaluation_kind	cohort_id	protocol_id	model_id	evaluation_level	outer_fold	record_n	group_n	SCC	PCC	RMSE	MAE	R2	model
fixed_recipe_grouped_cv	core_dev	target	D	outer_fold	0	1683	1365	0.743494	0.721188	0.437477	0.339324	0.518304	D
fixed_recipe_grouped_cv	core_dev	target	D	outer_fold	1	1683	1365	0.725154	0.701804	0.465905	0.355632	0.49137	D
fixed_recipe_grouped_cv	core_dev	target	D	outer_fold	2	1684	1366	0.746931	0.721616	0.440638	0.337945	0.518927	D
fixed_recipe_grouped_cv	core_dev	target	D	outer_fold	3	1683	1364	0.759618	0.737724	0.447617	0.347033	0.536567	D
fixed_recipe_grouped_cv	core_dev	target	D	outer_fold	4	1684	1365	0.72914	0.709544	0.461337	0.355417	0.502396	D
fixed_recipe_grouped_cv	core_dev	target	HISTORY_PRIOR	outer_fold	0	1683	1365	0.499771	0.51489	0.551234	0.461738	0.235222	History prior
fixed_recipe_grouped_cv	core_dev	target	HISTORY_PRIOR	outer_fold	1	1683	1365	0.540609	0.549579	0.56549	0.464255	0.2507	History prior
fixed_recipe_grouped_cv	core_dev	target	HISTORY_PRIOR	outer_fold	2	1684	1366	0.557333	0.568577	0.538488	0.456232	0.281545	History prior
fixed_recipe_grouped_cv	core_dev	target	HISTORY_PRIOR	outer_fold	3	1683	1364	0.531092	0.547728	0.569657	0.476331	0.249413	History prior
fixed_recipe_grouped_cv	core_dev	target	HISTORY_PRIOR	outer_fold	4	1684	1365	0.542747	0.559375	0.560097	0.467578	0.266544	History prior
fixed_recipe_grouped_cv	core_dev	target	SEQ_MAPPING_XGB	outer_fold	0	1683	1365	0.807169	0.800051	0.380976	0.294284	0.634692	Sequence + mapping XGBoost
fixed_recipe_grouped_cv	core_dev	target	SEQ_MAPPING_XGB	outer_fold	1	1683	1365	0.829218	0.818643	0.379987	0.293175	0.661667	Sequence + mapping XGBoost
fixed_recipe_grouped_cv	core_dev	target	SEQ_MAPPING_XGB	outer_fold	2	1684	1366	0.830468	0.818886	0.368423	0.287312	0.66369	Sequence + mapping XGBoost
fixed_recipe_grouped_cv	core_dev	target	SEQ_MAPPING_XGB	outer_fold	3	1683	1364	0.822682	0.817624	0.385347	0.303024	0.656539	Sequence + mapping XGBoost
fixed_recipe_grouped_cv	core_dev	target	SEQ_MAPPING_XGB	outer_fold	4	1684	1365	0.817944	0.809654	0.386866	0.296722	0.650079	Sequence + mapping XGBoost
fixed_recipe_grouped_cv	core_dev	target	TriCasRank	outer_fold	0	1683	1365	0.808354	0.79819	0.380529	0.290753	0.635549	TriCasRank
fixed_recipe_grouped_cv	core_dev	target	TriCasRank	outer_fold	1	1683	1365	0.826604	0.819197	0.376897	0.288296	0.667147	TriCasRank
fixed_recipe_grouped_cv	core_dev	target	TriCasRank	outer_fold	2	1684	1366	0.838508	0.831157	0.357881	0.277522	0.68266	TriCasRank
fixed_recipe_grouped_cv	core_dev	target	TriCasRank	outer_fold	3	1683	1364	0.831653	0.827197	0.375168	0.291316	0.674445	TriCasRank
fixed_recipe_grouped_cv	core_dev	target	TriCasRank	outer_fold	4	1684	1365	0.800117	0.79309	0.399067	0.305384	0.627659	TriCasRank
fixed_recipe_grouped_cv	core_dev	target	lightgbm	outer_fold	0	1683	1365	0.739912	0.719901	0.438102	0.339922	0.516926	LightGBM
fixed_recipe_grouped_cv	core_dev	target	lightgbm	outer_fold	1	1683	1365	0.719475	0.696653	0.468844	0.357823	0.484932	LightGBM
fixed_recipe_grouped_cv	core_dev	target	lightgbm	outer_fold	2	1684	1366	0.742787	0.719466	0.44198	0.337948	0.515992	LightGBM
fixed_recipe_grouped_cv	core_dev	target	lightgbm	outer_fold	3	1683	1364	0.756564	0.734528	0.44878	0.347618	0.534157	LightGBM
fixed_recipe_grouped_cv	core_dev	target	lightgbm	outer_fold	4	1684	1365	0.728063	0.708882	0.461527	0.355851	0.501987	LightGBM
fixed_recipe_grouped_cv	core_dev	target	ridge	outer_fold	0	1683	1365	0.651128	0.619218	0.495313	0.389879	0.38252	Ridge
fixed_recipe_grouped_cv	core_dev	target	ridge	outer_fold	1	1683	1365	0.628603	0.593171	0.526852	0.410636	0.349594	Ridge
fixed_recipe_grouped_cv	core_dev	target	ridge	outer_fold	2	1684	1366	0.636446	0.601405	0.509474	0.396241	0.35688	Ridge
fixed_recipe_grouped_cv	core_dev	target	ridge	outer_fold	3	1683	1364	0.64896	0.614672	0.519085	0.408753	0.376768	Ridge
fixed_recipe_grouped_cv	core_dev	target	ridge	outer_fold	4	1684	1365	0.633818	0.59912	0.523729	0.405101	0.358701	Ridge
fixed_recipe_grouped_cv	core_dev	target	svr	outer_fold	0	1683	1365	0.686926	0.657188	0.476749	0.364972	0.427938	SVR
fixed_recipe_grouped_cv	core_dev	target	svr	outer_fold	1	1683	1365	0.667407	0.639486	0.505601	0.382244	0.401007	SVR
fixed_recipe_grouped_cv	core_dev	target	svr	outer_fold	2	1684	1366	0.668697	0.638133	0.492556	0.373011	0.398883	SVR
fixed_recipe_grouped_cv	core_dev	target	svr	outer_fold	3	1683	1364	0.687816	0.661827	0.49439	0.381464	0.434656	SVR
fixed_recipe_grouped_cv	core_dev	target	svr	outer_fold	4	1684	1365	0.680343	0.659475	0.49291	0.374033	0.431955	SVR

### Sheet: History_support
History support
Source data and definitions are listed on Provenance.
history_class	n	fraction	TriCasRank_scc	D_scc	TriCasRank_mae	D_mae	TriCasRank_minus_D_mae	TriCasRank_rmse	D_rmse	TriCasRank_minus_D_rmse	stratum_group_n	protocol_group_n	stratum_status	metric_estimability	source_run
guide seen / template-key seen	7531	0.894737	0.823909	0.743422	0.281635	0.337577	-0.0559425	0.366801	0.439174	-0.0723724	6506	6825	metric_estimable	estimable	20260906T101929_target
guide seen / template-key unseen	520	0.0617797	0.779256	0.671004	0.322954	0.387659	-0.0647057	0.410415	0.486042	-0.0756265	195	6825	metric_estimable	estimable	20260906T101929_target
guide unseen / template-key seen	306	0.036355	0.672673	0.4879	0.449863	0.495963	-0.0460995	0.549963	0.615077	-0.0651137	114	6825	metric_estimable	estimable	20260906T101929_target
guide unseen / template-key unseen	60	0.00712843	0.570398	0.105893	0.330884	0.42749	-0.0966064	0.411155	0.560847	-0.149692	10	6825	metric_estimable	estimable	20260906T101929_target

### Sheet: Template_support
Template support
Source data and definitions are listed on Provenance.
candidate_template_stratum	n	coverage_fraction	TriCasRank_scc	D_scc	TriCasRank_mae	D_mae	TriCasRank_minus_D_mae	stratum_group_n	protocol_group_n	group_n	stratum_status	metric_estimability	plot_metric	source_run
9+	263	0.0312463	0.611551	0.188655	0.456653	0.541567	-0.0849143	30	6825	30	metric_estimable	estimable	plot	20260906T101929_target
4-8	605	0.0718783	0.720436	0.52333	0.328779	0.383419	-0.054639	162	6825	162	metric_estimable	estimable	plot	20260906T101929_target
1	5876	0.698111	0.815975	0.730646	0.27026	0.328175	-0.0579154	5876	6825	5876	metric_estimable	estimable	plot	20260906T101929_target
2-3	1672	0.198646	0.761285	0.685693	0.321978	0.369318	-0.0473403	756	6825	756	metric_estimable	estimable	plot	20260906T101929_target
0	1	0.000118807			1.03284	1.03284	0	1	6825	1	descriptive_only	metric_not_estimable	do_not_plot_scc	20260906T101929_target

### Sheet: Activity_bins
Activity bins
Source data and definitions are listed on Provenance.
profile	protocol	model	bin	n	ordering	mean_observed	mean_predicted	mean_abs_error	mean_signed_error	rmse
identity_protocol_calibration	target	TriCasRank	0	842	predicted activity	-3.42233	-3.41338	0.098286	0.0089508	0.143409
identity_protocol_calibration	target	TriCasRank	1	842	predicted activity	-3.31205	-3.23347	0.197053	0.0785769	0.248148
identity_protocol_calibration	target	TriCasRank	2	842	predicted activity	-3.18384	-3.09097	0.246685	0.0928741	0.298308
identity_protocol_calibration	target	TriCasRank	3	842	predicted activity	-3.01421	-2.9604	0.291163	0.0538109	0.357016
identity_protocol_calibration	target	TriCasRank	4	842	predicted activity	-2.82519	-2.8178	0.329226	0.00739298	0.401786
identity_protocol_calibration	target	TriCasRank	5	842	predicted activity	-2.66778	-2.67042	0.361091	-0.00263913	0.43984
identity_protocol_calibration	target	TriCasRank	6	842	predicted activity	-2.47572	-2.52376	0.334522	-0.0480425	0.415599
identity_protocol_calibration	target	TriCasRank	7	841	predicted activity	-2.322	-2.35939	0.353924	-0.037386	0.449313
identity_protocol_calibration	target	TriCasRank	8	841	predicted activity	-2.09226	-2.16989	0.337938	-0.0776289	0.427572
identity_protocol_calibration	target	TriCasRank	9	841	predicted activity	-1.74728	-1.7725	0.356864	-0.0252188	0.468167
identity_protocol_calibration	guide	TriCasRank	0	842	predicted activity	-3.39806	-3.30619	0.163084	0.0918739	0.204743
identity_protocol_calibration	guide	TriCasRank	1	842	predicted activity	-3.25447	-3.13197	0.254381	0.122502	0.296378
identity_protocol_calibration	guide	TriCasRank	2	842	predicted activity	-3.08713	-2.99886	0.320278	0.0882656	0.396667
identity_protocol_calibration	guide	TriCasRank	3	842	predicted activity	-2.94891	-2.87201	0.370596	0.0769	0.435317
identity_protocol_calibration	guide	TriCasRank	4	842	predicted activity	-2.79839	-2.72824	0.41025	0.0701511	0.488558
identity_protocol_calibration	guide	TriCasRank	5	842	predicted activity	-2.63924	-2.57377	0.426319	0.0654778	0.512718
identity_protocol_calibration	guide	TriCasRank	6	842	predicted activity	-2.50816	-2.43097	0.430302	0.0771931	0.526807
identity_protocol_calibration	guide	TriCasRank	7	841	predicted activity	-2.41847	-2.29293	0.428384	0.125538	0.539115
identity_protocol_calibration	guide	TriCasRank	8	841	predicted activity	-2.18059	-2.16886	0.36353	0.0117336	0.460098
identity_protocol_calibration	guide	TriCasRank	9	841	predicted activity	-1.82956	-1.87458	0.417664	-0.045028	0.539879
identity_protocol_calibration	atomic_template	TriCasRank	0	842	predicted activity	-3.30551	-3.27274	0.234762	0.0327692	0.335195
identity_protocol_calibration	atomic_template	TriCasRank	1	842	predicted activity	-3.19588	-3.13131	0.305992	0.0645747	0.411076
identity_protocol_calibration	atomic_template	TriCasRank	2	842	predicted activity	-3.05507	-3.02923	0.377075	0.0258378	0.476684
identity_protocol_calibration	atomic_template	TriCasRank	3	842	predicted activity	-2.90409	-2.92392	0.413271	-0.0198344	0.519486
identity_protocol_calibration	atomic_template	TriCasRank	4	842	predicted activity	-2.73036	-2.79757	0.459767	-0.0672142	0.564385
identity_protocol_calibration	atomic_template	TriCasRank	5	842	predicted activity	-2.62238	-2.64444	0.469661	-0.0220608	0.557198
identity_protocol_calibration	atomic_template	TriCasRank	6	842	predicted activity	-2.41635	-2.44608	0.499914	-0.0297273	0.612053
identity_protocol_calibration	atomic_template	TriCasRank	7	841	predicted activity	-2.32059	-2.25834	0.485731	0.0622504	0.600767
identity_protocol_calibration	atomic_template	TriCasRank	8	841	predicted activity	-2.31132	-2.14047	0.481404	0.17085	0.597668
identity_protocol_calibration	atomic_template	TriCasRank	9	841	predicted activity	-2.20193	-2.00342	0.463877	0.198509	0.583471
identity_protocol_calibration	dual_atomic	TriCasRank	0	842	predicted activity	-3.28219	-3.29319	0.241827	-0.0110018	0.354588
identity_protocol_calibration	dual_atomic	TriCasRank	1	842	predicted activity	-3.20665	-3.15026	0.301363	0.0563968	0.414315
identity_protocol_calibration	dual_atomic	TriCasRank	2	842	predicted activity	-3.0581	-3.04933	0.371627	0.00876091	0.487184
identity_protocol_calibration	dual_atomic	TriCasRank	3	842	predicted activity	-2.89266	-2.94612	0.424669	-0.0534616	0.536517
identity_protocol_calibration	dual_atomic	TriCasRank	4	842	predicted activity	-2.75749	-2.82493	0.43887	-0.0674345	0.541346
identity_protocol_calibration	dual_atomic	TriCasRank	5	842	predicted activity	-2.59592	-2.66387	0.475598	-0.0679492	0.566174
identity_protocol_calibration	dual_atomic	TriCasRank	6	842	predicted activity	-2.49488	-2.45468	0.500612	0.0401979	0.606494
identity_protocol_calibration	dual_atomic	TriCasRank	7	841	predicted activity	-2.3419	-2.28584	0.458223	0.05606	0.579941
identity_protocol_calibration	dual_atomic	TriCasRank	8	841	predicted activity	-2.22377	-2.19094	0.451105	0.0328336	0.565525
identity_protocol_calibration	dual_atomic	TriCasRank	9	841	predicted activity	-2.20985	-2.08465	0.471233	0.125194	0.585361
calibration	target	TriCasRank	0	842	observed activity	-3.50719	-3.26971	0.245552	0.237478	0.327681
calibration	target	TriCasRank	1	842	observed activity	-3.40971	-3.15881	0.266935	0.250902	0.361351
calibration	target	TriCasRank	2	842	observed activity	-3.29947	-3.04511	0.278788	0.254355	0.367105
calibration	target	TriCasRank	3	842	observed activity	-3.12987	-2.91726	0.255585	0.212605	0.33305
calibration	target	TriCasRank	4	842	observed activity	-2.92419	-2.7967	0.234638	0.127488	0.309791
calibration	target	TriCasRank	5	842	observed activity	-2.68052	-2.65876	0.228397	0.0217536	0.288565
calibration	target	TriCasRank	6	842	observed activity	-2.45252	-2.54277	0.239448	-0.0902559	0.304546
calibration	target	TriCasRank	7	841	observed activity	-2.21798	-2.3949	0.287343	-0.176919	0.354379
calibration	target	TriCasRank	8	841	observed activity	-1.95416	-2.24957	0.362638	-0.295413	0.436961
calibration	target	TriCasRank	9	841	observed activity	-1.48648	-1.97877	0.507558	-0.492283	0.598352
activity_quintile_error	target	D	0	1684	observed activity	-3.45845	-3.16152	0.313992	0.296927	0.405382
activity_quintile_error	target	B	0	1684	observed activity	-3.45845	-3.22701	0.24751	0.23144	0.343418
activity_quintile_error	target	C	0	1684	observed activity	-3.45845	-3.22806	0.246855	0.230387	0.342093
activity_quintile_error	target	TriCasRank	0	1684	observed activity	-3.45845	-3.21426	0.256243	0.24419	0.344927
activity_quintile_error	target	D	1	1684	observed activity	-3.21467	-2.93109	0.320005	0.283575	0.412661
activity_quintile_error	target	B	1	1684	observed activity	-3.21467	-2.99546	0.262477	0.219209	0.350542
activity_quintile_error	target	C	1	1684	observed activity	-3.21467	-2.99122	0.26407	0.223444	0.354298
activity_quintile_error	target	TriCasRank	1	1684	observed activity	-3.21467	-2.98119	0.267186	0.23348	0.350491
activity_quintile_error	target	D	2	1683	observed activity	-2.80249	-2.68962	0.272428	0.11287	0.340771
activity_quintile_error	target	B	2	1683	observed activity	-2.80249	-2.73921	0.23947	0.0632763	0.31481
activity_quintile_error	target	C	2	1683	observed activity	-2.80249	-2.73451	0.243748	0.0679807	0.315049
activity_quintile_error	target	TriCasRank	2	1683	observed activity	-2.80249	-2.72774	0.231573	0.0747475	0.299436
activity_quintile_error	target	D	3	1683	observed activity	-2.3356	-2.46446	0.265869	-0.128863	0.330227
activity_quintile_error	target	B	3	1683	observed activity	-2.3356	-2.46861	0.281738	-0.133012	0.356039
activity_quintile_error	target	C	3	1683	observed activity	-2.3356	-2.47295	0.277309	-0.137353	0.351621
activity_quintile_error	target	TriCasRank	3	1683	observed activity	-2.3356	-2.46921	0.263435	-0.133615	0.330404
activity_quintile_error	target	D	4	1683	observed activity	-1.72055	-2.26886	0.563093	-0.548319	0.675316
activity_quintile_error	target	B	4	1683	observed activity	-1.72055	-2.06738	0.417794	-0.346837	0.510382
activity_quintile_error	target	C	4	1683	observed activity	-1.72055	-2.08681	0.422008	-0.366264	0.512335
activity_quintile_error	target	TriCasRank	4	1683	observed activity	-1.72055	-2.11419	0.434869	-0.393643	0.523754
matched_context_quintile_error	target	EasyDesign-adapted	0	1199	observed activity	-3.47665	-3.0511	0.429005	0.425548	0.471653
matched_context_quintile_error	target	TriCasRank	0	1199	observed activity	-3.47665	-3.25403	0.233008	0.222621	0.300671
matched_context_quintile_error	target	EasyDesign-adapted	1	1199	observed activity	-3.30404	-2.95527	0.35392	0.348764	0.410934
matched_context_quintile_error	target	TriCasRank	1	1199	observed activity	-3.30404	-3.09523	0.236315	0.20881	0.308995
matched_context_quintile_error	target	EasyDesign-adapted	2	1199	observed activity	-2.98653	-2.83731	0.227183	0.149226	0.293117
matched_context_quintile_error	target	TriCasRank	2	1199	observed activity	-2.98653	-2.88815	0.211035	0.0983811	0.272561
matched_context_quintile_error	target	EasyDesign-adapted	3	1199	observed activity	-2.53008	-2.6716	0.2514	-0.14152	0.304343
matched_context_quintile_error	target	TriCasRank	3	1199	observed activity	-2.53008	-2.65462	0.247492	-0.124541	0.303946
matched_context_quintile_error	target	EasyDesign-adapted	4	1199	observed activity	-1.85146	-2.54034	0.689941	-0.688875	0.803669
matched_context_quintile_error	target	TriCasRank	4	1199	observed activity	-1.85146	-2.27592	0.46006	-0.424456	0.553815

### Sheet: Guide_ranking
Guide ranking
Source data and definitions are listed on Provenance.
model	status	guides	minimum_records	median_SCC	q1	q3
D	defined	1107	5	0.695725	0.485714	0.831933
D	undefined_constant	29	5
TriCasRank	defined	1107	5	0.771429	0.571429	0.885714
TriCasRank	undefined_constant	29	5

### Sheet: Provenance
Provenance
Source data and definitions are listed on Provenance.
sheet	source	derivation	evaluation
Fold_metrics	results/fixed/oof_predictions.csv; results/classics/pred__*.csv	Five outer folds for seven primary models; five metrics recomputed	fixed_recipe_grouped_cv
History_support	results/figure_sources/s6/History_support.csv	Target-fold guide/template-key history availability	fixed target OOF
Template_support	results/figure_sources/s6/Template_support.csv	Number of candidate templates, not historical support count	fixed target OOF
Activity_bins	results/fixed/oof_predictions.csv; results/development/target_components_and_blocks.csv	Observed-order deciles/quintiles and prediction-order deciles as labelled	fixed grouped OOF
Guide_ranking	results/fixed/oof_predictions.csv + inputs canonical guide IDs	Guide-isolated OOF; >=5 records; constant correlations remain missing	descriptive within-guide
Provenance	paper/tables.py	Registry for this workbook	metadata
